# Intra-species signaling between *Pseudomonas aeruginosa* genotypes increases production of quorum sensing controlled virulence factors

**DOI:** 10.1101/2020.04.29.068346

**Authors:** Dallas L. Mould, Nico J. Botelho, Deborah A. Hogan

## Abstract

The opportunistic pathogen *Pseudomonas aeruginosa* damages hosts through the production of diverse secreted products, many of which are regulated by quorum sensing. The *lasR* gene, which encodes a central quorum-sensing regulator, is frequently mutated, and loss of LasR function impairs the activity of downstream regulators RhlR and PqsR. We found that in diverse models, the presence of *P. aeruginosa* wild type causes LasR loss-of-function strains to hyperproduce RhlR/I-regulated antagonistic factors, and autoinducer production by the wild type is not required for this effect. We uncovered a reciprocal interaction between isogenic wild type and *lasR* mutant pairs wherein the iron-scavenging siderophore pyochelin, specifically produced by the *lasR* mutant, induces citrate release and cross-feeding from wild type. Citrate stimulates RhlR signaling and RhlI levels in LasR-but not in LasR+ strains, and the interactions occur in diverse media. Co-culture interactions between strains that differ by the function of a single transcription factor may explain worse outcomes associated with mixtures of LasR+ and LasR loss-of-function strains. More broadly, this report illustrates how interactions within a genotypically diverse population, similar to those that frequently develop in natural settings, can promote net virulence factor production.
