## Supplemental Table S1 for "Intra-species signaling between *Pseudomonas aeruginosa* genotypes increases production of quorum sensing controlled virulence factors"

### Sheet: Sheet1
Supplemental Table S1. Differentially Expressed Genes* in Co-culture
Gene Name	Log [2] (Fold Change)	P Value
hasAp	3.56	1.84e-08
norC	3.25	3.04e-06
norB	3.22	5.98e-06
hasE	3.14	3.88e-05
PA14_20000	2.92	8.2e-07
xylZ	2.92	2.82e-07
PA14_06840	2.75	1.65e-05
hasD	2.62	5.42e-05
PA14_52880	2.55	0.00366
nosZ	2.46	5.28e-06
PA14_06860	2.43	0.0023
PA14_01350	2.36	6.03e-07
PA14_37990	2.35	0.0329
PA14_52850	2.35	1.27e-05
PA14_52870	2.16	0.00011
PA14_01340	2.13	1.26e-05
benD	2.09	6.97e-05
pvdH	2.08	6.29e-06
kdpC	2.07	5.78e-05
PA14_33730	2.07	7.15e-05
antC	2.04	0.000327
kdpB	2.04	1.13e-07
PA14_01310	2.04	1.07e-06
xylY	2.04	0.000132
PA14_11230	2	0.00231
PA14_33510	1.97	9.77e-05
nosF	1.94	0.000258
pvdQ	1.94	7.63e-05
antB	1.9	0.0028
antA	1.89	0.00119
PA14_57990	1.89	3.81e-07
nirC	1.88	0.00334
rpmE2	1.88	1.63e-05
PA14_01360	1.87	0.000188
PA14_56750	1.87	0.000635
kdpA	1.85	7.94e-05
pvdA	1.82	0.00131
pvdP	1.82	1.83e-06
nosR	1.8	1.86e-05
PA14_33610	1.8	2.7e-05
PA14_42100	1.8	2.43e-07
pvdN	1.79	6.4e-05
coxA	1.76	3.29e-07
nirS	1.75	8.82e-05
PA14_37250	1.71	9.69e-06
PA14_64550	1.7	0.000419
pchB	1.7	0.000208
PA14_34990	1.69	4.12e-07
PA14_33520	1.68	1.38e-05
coxB	1.67	5.29e-07
cupB2	1.64	2.95e-05
rpmJ_2	1.63	0.000551
PA14_34960	1.62	4.07e-06
PA14_37670	1.62	0.00152
pvdJ	1.62	6.94e-05
PA14_31620	1.6	0.00051
pvdD	1.6	3.26e-05
PA14_33750	1.59	2.03e-05
PA14_33250	1.58	7.43e-05
pvdO	1.58	2.06e-05
PA14_01330	1.56	3.72e-05
sodM	1.56	0.000206
PA14_33830	1.55	1.33e-05
PA14_67380	1.52	0.000307
lpdV	1.51	0.000198
pcaK	1.5	4.27e-05
pvdG	1.5	0.000434
PA14_01250	1.49	1.36e-05
PA14_19720	1.49	0.00185
PA14_37260	1.49	0.00209
PA14_71200	1.49	0.0175
pchA	1.49	0.00026
PA14_63420	1.48	0.00572
xylX	1.48	5.86e-06
PA14_73100	1.47	6.12e-05
pcaC	1.47	2.88e-05
PA14_32640	1.46	3.78e-05
PA14_56770	1.45	0.000229
pvdS	1.43	0.000241
PA14_37690	1.42	7.1e-07
pmtA	1.42	1.64e-06
PA14_36880	1.41	0.00295
PA14_40270	1.4	0.000118
nosD	1.39	0.00101
PA14_54680	1.38	0.00366
nirF	1.37	0.00205
nirM	1.37	0.00691
PA14_33760	1.37	6.55e-06
PA14_24830	1.35	0.000106
PA14_31260	1.35	0.033
PA14_68110	1.35	7.75e-06
catA	1.33	0.000408
hasR	1.33	3.62e-06
PA14_03400	1.33	4.62e-05
PA14_32025	1.33	3.25e-05
PA14_39830	1.33	0.00104
PA14_02770	1.32	0.000377
PA14_19510	1.32	0.00389
PA14_32660	1.32	0.00036
PA14_33770	1.32	2.34e-06
PA14_58010	1.31	0.000225
catC	1.3	0.00069
PA14_13200	1.3	5.5e-07
PA14_28020	1.3	9.27e-05
PA14_32905	1.3	0.000552
PA14_49010	1.3	0.0165
gnyH	1.28	1.01e-05
PA14_14540	1.28	0.000309
pcaF	1.28	0.00153
pvdF	1.27	0.000472
PA14_20050	1.24	0.000385
PA14_45030	1.24	0.00352
PA14_55820	1.24	4.94e-06
pvdL	1.24	0.000383
coIII	1.23	4.87e-06
gcd	1.23	1.8e-05
PA14_02890	1.23	0.000175
PA14_28030	1.23	1.28e-05
PA14_19990	1.22	0.00191
PA14_37680	1.22	6.53e-06
PA14_52840	1.22	0.000195
PA14_64560	1.22	0.00309
PA14_72180	1.22	8.56e-05
PA14_73020	1.21	0.00105
pvdE	1.21	1.28e-05
PA14_10330	1.2	0.00116
PA14_21830	1.2	3.77e-06
PA14_27420	1.19	0.0205
PA14_34940	1.19	0.0261
PA14_40160	1.19	0.000722
PA14_54660	1.19	5.85e-05
PA14_61620	1.19	0.000661
PA14_67400	1.19	1.21e-06
PA14_55040	1.18	5.06e-06
prpD	1.18	4.26e-07
cheA	1.17	6.56e-06
PA14_31530	1.17	0.000661
PA14_55540	1.17	0.00681
PA14_58510	1.17	6.04e-05
PA14_59010	1.17	0.0036
toxR	1.17	0.000296
PA14_49310	1.16	0.000539
PA14_61260	1.16	9.94e-05
nosY	1.15	0.000573
PA14_06320	1.15	8.1e-06
PA14_08650	1.15	0.000215
PA14_12170	1.15	0.0107
PA14_31510	1.15	0.00128
PA14_32650	1.15	0.00755
PA14_73090	1.15	1.67e-05
pchC	1.15	0.0191
PA14_16440	1.14	7.37e-05
PA14_30870	1.14	0.00173
PA14_45930	1.14	3.05e-06
catB	1.13	0.00241
PA14_23590	1.13	0.000395
PA14_36470	1.13	3.76e-06
PA14_39260	1.13	0.0387
PA14_41990	1.13	0.000729
aroP2	1.11	0.000102
PA14_16800	1.11	2.39e-05
PA14_26050	1.11	1.55e-05
PA14_31540	1.11	0.000232
pra	1.11	0.000263
cheW	1.1	5.95e-05
PA14_28950	1.1	1.9e-05
PA14_62260	1.1	4.08e-05
ubiC	1.1	2.71e-06
PA14_06940	1.09	0.000319
PA14_07630	1.09	0.000115
PA14_15140	1.09	0.000925
PA14_39650	1.08	0.000732
pcaD	1.08	4.65e-05
PA14_72830	1.07	2.12e-05
mqoA	1.06	1.05e-05
PA14_06090	1.06	0.0142
PA14_16390	1.06	2.03e-06
mmsA	1.05	0.000378
PA14_03390	1.05	0.000197
PA14_44950	1.05	7.2e-06
PA14_51680	1.05	1.46e-05
PA14_64000	1.05	0.000587
PA14_11010	1.04	0.00423
PA14_34020	1.04	0.000152
PA14_34030	1.04	7.24e-05
PA14_63680	1.04	0.0109
aroQ2	1.03	0.00227
PA14_51580	1.03	0.0334
PA14_61610	1.03	0.000621
phhC	1.03	0.0001
rsaL	1.03	1.48e-05
mmsB	1.02	0.000453
pyrQ	1.02	3.4e-05
wspC	1.02	1.55e-05
PA14_13210	1.01	0.00184
PA14_46150	1.01	2.99e-05
PA14_64880	1.01	0.00027
pcaT	1.01	3.89e-05
PA14_55810	1	2.04e-05
PA14_15710	-1	0.00309
PA14_21530	-1	0.0105
PA14_60810	-1	0.00354
pelA	-1	5.96e-05
cioB	-1.01	1.11e-06
PA14_34170	-1.01	0.0375
PA14_35160	-1.01	0.00764
PA14_36290	-1.01	0.00051
oprD	-1.02	9.26e-05
PA14_14420	-1.02	0.000293
PA14_36630	-1.02	0.000273
cobS	-1.03	0.000744
PA14_06620	-1.03	2.5e-05
bfrA	-1.04	0.00706
ccmF	-1.04	1.43e-06
PA14_33870	-1.04	0.00108
PA14_50700	-1.04	0.000252
PA14_07430	-1.05	5.96e-05
PA14_48840	-1.05	0.00148
PA14_53410	-1.05	1.52e-06
gltK	-1.06	0.000156
PA14_02140	-1.06	0.00785
PA14_07870	-1.06	4.1e-07
PA14_14740	-1.06	1.12e-06
PA14_28180	-1.06	4.09e-06
PA14_40880	-1.06	9.6e-07
PA14_42010	-1.06	9.72e-07
PA14_31580	-1.08	0.000109
PA14_32420	-1.08	1.69e-06
PA14_63220	-1.08	7.47e-07
phzH	-1.08	0.000107
fadH1	-1.09	6.83e-06
mexH	-1.09	0.000612
PA14_39990	-1.09	0.000949
rmf	-1.1	1.77e-05
PA14_22740	-1.11	1.25e-05
PA14_35170	-1.11	0.000413
PA14_64620	-1.11	0.00045
acpD	-1.12	0.000462
PA14_18340	-1.12	1.22e-05
PA14_28500	-1.12	0.000463
PA14_32470	-1.12	0.0129
PA14_55730	-1.12	0.000131
arnT	-1.13	0.0023
fepB	-1.13	0.0161
argD	-1.14	5.87e-07
PA14_18160	-1.14	0.00336
PA14_39870	-1.14	1.17e-06
feoA	-1.15	0.0111
PA14_05820	-1.15	0.00053
PA14_58580	-1.15	0.000317
PA14_68900	-1.15	9.21e-05
PA14_03510	-1.16	0.0149
PA14_16140	-1.16	1.41e-06
PA14_51060	-1.16	7.59e-07
PA14_06180	-1.17	0.000931
pelB	-1.17	0.000447
PA14_44311	-1.19	1.26e-07
PA14_63130	-1.19	8.87e-07
PA14_66350	-1.19	2.34e-06
cupA1	-1.2	0.000103
PA14_00420	-1.2	4.31e-05
PA14_00860	-1.2	0.0186
PA14_14710	-1.2	3.49e-06
PA14_15080	-1.2	3.54e-06
PA14_18800	-1.2	0.000539
PA14_35230	-1.2	0.000882
PA14_39810	-1.21	0.0058
nfxB	-1.22	0.000398
oprC	-1.22	0.000289
PA14_13050	-1.22	3.77e-05
PA14_16150	-1.22	8.32e-08
PA14_53300	-1.22	0.00281
pelC	-1.22	0.0196
trxB2	-1.22	0.0286
lecB	-1.23	1.65e-05
PA14_34510	-1.23	2.06e-07
PA14_47610	-1.25	5.19e-05
acoB	-1.26	2.97e-05
ahpF	-1.26	0.0142
PA14_19730	-1.26	1.34e-07
PA14_27290	-1.26	0.0266
gntR	-1.27	4.72e-05
PA14_13460	-1.27	0.00226
PA14_54120	-1.27	7.64e-05
PA14_39800	-1.28	0.00269
PA14_27280	-1.3	1.97e-05
PA14_63110	-1.3	3.25e-07
glcD	-1.31	7.25e-05
PA14_43050	-1.31	2.75e-06
PA14_09990	-1.32	0.000539
iscS	-1.33	1.7e-07
PA14_14660	-1.33	1.83e-06
PA14_67540	-1.33	0.000106
adhA	-1.36	0.000108
mexG	-1.36	9.74e-05
PA14_11650	-1.36	0.00025
PA14_10200	-1.38	7.56e-06
PA14_28490	-1.38	7.01e-07
PA14_40630	-1.38	1.56e-07
PA14_66520	-1.38	0.000923
cupA4	-1.39	0.000166
PA14_03490	-1.39	0.00043
aprA	-1.4	7.49e-07
PA14_34500	-1.4	5.4e-08
phzG2	-1.4	5.57e-07
PA14_56570	-1.41	6.77e-05
PA14_63120	-1.41	3.19e-08
mexD	-1.42	0.00498
PA14_00430	-1.42	7.34e-06
PA14_56620	-1.43	1.15e-05
PA14_55750	-1.44	6.47e-07
PA14_18640	-1.45	5.33e-05
PA14_36620	-1.46	0.000161
PA14_40600	-1.47	0.0149
PA14_61190	-1.47	0.000212
PA14_34460	-1.48	3.77e-07
pilB	-1.49	1.79e-07
PA14_49700	-1.5	2.73e-07
PA14_42520	-1.51	0.0122
PA14_18310	-1.53	0.0124
PA14_63780	-1.53	0.000238
ahpC	-1.54	0.000663
PA14_22420	-1.54	1.46e-06
PA14_32490	-1.55	2.33e-05
PA14_39570	-1.55	0.000244
pa1L	-1.55	3.25e-06
PA14_34490	-1.56	1.1e-07
PA14_11140	-1.57	4.2e-05
PA14_06970	-1.62	1.47e-05
PA14_29620	-1.62	2.39e-06
adh	-1.63	4.01e-06
cupA2	-1.64	0.00107
PA14_18320	-1.64	0.00565
PA14_30800	-1.67	1.41e-05
gcdH	-1.73	2.2e-05
PA14_56590	-1.73	7.53e-06
PA14_08570	-1.74	0.000948
PA14_16660	-1.75	7.05e-08
PA14_18680	-1.75	6.05e-06
PA14_41970	-1.75	6.52e-07
PA14_71110	-1.77	7.79e-05
acsA	-1.8	1.5e-07
phzB2	-1.81	8.45e-07
PA14_66510	-1.83	8.59e-08
phzC2	-1.83	2.17e-07
PA14_10280	-1.86	8.89e-07
PA14_18070	-1.88	2.27e-06
PA14_54110	-1.88	0.00225
katA	-1.89	0.000579
PA14_04180	-1.9	0.0019
PA14_32480	-1.9	1.66e-07
PA14_61200	-1.9	2.77e-06
oprB	-1.92	5.57e-07
PA14_61950	-1.95	1.59e-08
trpB	-1.98	3.4e-08
glcE	-2.03	0.000203
glcF	-2.03	0.00042
mexC	-2.03	0.00121
pilA	-2.03	2.9e-06
lipA	-2.04	3.4e-07
PA14_24790	-2.06	7.04e-05
PA14_70870	-2.06	0.00113
aqpZ	-2.08	0.000224
PA14_10240	-2.1	5.13e-06
actP	-2.11	0.000155
PA14_42050	-2.13	1.08e-05
PA14_26140	-2.14	2e-06
PA14_70650	-2.14	0.000568
PA14_61020	-2.18	0.00244
trpA	-2.19	8.69e-09
PA14_51940	-2.21	1.77e-08
PA14_61180	-2.22	4.08e-06
PA14_48650	-2.24	4.83e-05
PA14_11670	-2.34	9.35e-05
katB	-2.35	0.00128
PA14_49690	-2.36	5.35e-09
PA14_71100	-2.36	1.51e-06
PA14_51950	-2.38	2.44e-08
PA14_06960	-2.39	1.3e-07
PA14_62060	-2.4	4.23e-05
rimJ	-2.4	1.94e-08
PA14_55631	-2.41	0.000245
PA14_70880	-2.43	2.07e-05
ccpR	-2.44	1.95e-07
PA14_08600	-2.44	2.01e-05
PA14_22340	-2.53	2.27e-05
PA14_62090	-2.56	1.39e-05
PA14_70910	-2.56	1.1e-05
PA14_55637	-2.57	1.19e-05
PA14_62050	-2.57	0.0284
PA14_13130	-2.62	4.41e-08
PA14_64530	-2.63	1.55e-06
PA14_58720	-2.68	1.96e-07
PA14_13110	-2.75	1.06e-08
PA14_35240	-3.08	2.11e-08
metE	-3.13	9.21e-09
morB	-3.76	3.6e-08
